# Benchmarking Alignment Strategies for Hi-C Reads in Metagenomic Hi-C Data

**DOI:** 10.1101/2025.07.30.667754

**Authors:** Yuqiu Wang, Wenxuan Zuo, Jiawei Huang, Fengzhu Sun, Yuxuan Du

## Abstract

**Background:** Metagenomics combined with High-throughput Chromosome Conformation Capture (Hi-C) offers a powerful approach to study microbial communities by linking genomic content with spatial interactions. Hi-C enhances shotgun sequencing by revealing taxonomic composition, functional interactions, and genomic organization from a single sample. However, aligning Hi-C reads to metagenomic contigs presents challenges, including the varying insert size of Hi-C paired-end reads, multi-species complexity, and gaps in assemblies. Although many benchmark studies have evaluated general alignment tools and Hi-C data alignment, none have specifically addressed metagenomics Hi-C data.

**Results:** Here, we selected seven alignment strategies that have been used in Hi-C analyses: BWA MEM -5SP, BWA MEM default, BWA aln default, Bowtie2 default, Bowtie2 –very-sensitive-local, Minimap2 default, and Chromap Hi-C default. We benchmarked them on one synthetic and seven real-world environments, and evaluated these tools based on the number of inter-contig Hi-C read pairs and their influence on downstream tasks, such as binning quality.

**Conclusion:** Our findings show that BWA MEM -5SP consistently outperforms other tools across all environments in terms of inter-contig read pairs and binning quality, followed by BWA MEM default. Chromap and Minimap2, while less effective in these metrics, demonstrate the highest computational efficiency.
