## Supplemental File 2 for "Benchmarking Alignment Strategies for Hi-C Reads in Metagenomic Hi-C Data"

### Sheet: Sheet1
Pigs
Sample	WGS	HIC
CV_1: samples 1-5	https://www.ncbi.nlm.nih.gov/sra/ERX6767109[accn]	https://www.ncbi.nlm.nih.gov/sra/ERX6767232[accn]
	https://www.ncbi.nlm.nih.gov/sra/ERX6767110[accn]
	https://www.ncbi.nlm.nih.gov/sra/ERX6767111[accn]
	https://www.ncbi.nlm.nih.gov/sra/ERX6767112[accn]
	https://www.ncbi.nlm.nih.gov/sra/ERX6767113[accn]
CV_1: samples 6-10	https://www.ncbi.nlm.nih.gov/sra/ERX6767114[accn]	https://www.ncbi.nlm.nih.gov/sra/ERX6767233[accn]
	https://www.ncbi.nlm.nih.gov/sra/ERX6767115[accn]
	https://www.ncbi.nlm.nih.gov/sra/ERX6767116[accn]
	https://www.ncbi.nlm.nih.gov/sra/ERX6767117[accn]
	https://www.ncbi.nlm.nih.gov/sra/ERX6767118[accn]
CV_2: samples 1-5	https://www.ncbi.nlm.nih.gov/sra/ERX6767119[accn]	https://www.ncbi.nlm.nih.gov/sra/ERX6767234[accn]
	https://www.ncbi.nlm.nih.gov/sra/ERX6767120[accn]
	https://www.ncbi.nlm.nih.gov/sra/ERX6767121[accn]
	https://www.ncbi.nlm.nih.gov/sra/ERX6767122[accn]
	https://www.ncbi.nlm.nih.gov/sra/ERX6767123[accn]
CV_2: samples 6-10	https://www.ncbi.nlm.nih.gov/sra/ERX6767124[accn]	https://www.ncbi.nlm.nih.gov/sra/ERX6767235[accn]
	https://www.ncbi.nlm.nih.gov/sra/ERX6767125[accn]
	https://www.ncbi.nlm.nih.gov/sra/ERX6753848[accn]
	https://www.ncbi.nlm.nih.gov/sra/ERX6767126[accn]
	https://www.ncbi.nlm.nih.gov/sra/ERX6767127[accn]
CV_3: samples 1-5	https://www.ncbi.nlm.nih.gov/sra/ERX6767128[accn]	https://www.ncbi.nlm.nih.gov/sra/ERX6767236[accn]
	https://www.ncbi.nlm.nih.gov/sra/ERX6767129[accn]
	https://www.ncbi.nlm.nih.gov/sra/ERX6767130[accn]
	https://www.ncbi.nlm.nih.gov/sra/ERX6767131[accn]
	https://www.ncbi.nlm.nih.gov/sra/ERX6767132[accn]
CV_3: samples 6-10	https://www.ncbi.nlm.nih.gov/sra/ERX6767133[accn]	https://www.ncbi.nlm.nih.gov/sra/ERX6767237[accn]
	https://www.ncbi.nlm.nih.gov/sra/ERX6767134[accn]
	https://www.ncbi.nlm.nih.gov/sra/ERX6767135[accn]
	https://www.ncbi.nlm.nih.gov/sra/ERX6767136[accn]
	https://www.ncbi.nlm.nih.gov/sra/ERX6767137[accn]
CV_4: samples 1-5	https://www.ncbi.nlm.nih.gov/sra/ERX6767138[accn]	https://www.ncbi.nlm.nih.gov/sra/ERX6767238[accn]
	https://www.ncbi.nlm.nih.gov/sra/ERX6767139[accn]
	https://www.ncbi.nlm.nih.gov/sra/ERX6767140[accn]
	https://www.ncbi.nlm.nih.gov/sra/ERX6767141[accn]
	https://www.ncbi.nlm.nih.gov/sra/ERX6767142[accn]
CV_4: samples 6-10	https://www.ncbi.nlm.nih.gov/sra/ERX6767143[accn]	https://www.ncbi.nlm.nih.gov/sra/ERX6767239[accn]
	https://www.ncbi.nlm.nih.gov/sra/ERX6767144[accn]
	https://www.ncbi.nlm.nih.gov/sra/ERX6767145[accn]
	https://www.ncbi.nlm.nih.gov/sra/ERX6767146[accn]
	https://www.ncbi.nlm.nih.gov/sra/ERX6767147[accn]
CV_5: samples 1-5	https://www.ncbi.nlm.nih.gov/sra/ERX6767148[accn]	https://www.ncbi.nlm.nih.gov/sra/ERX6767240[accn]
	https://www.ncbi.nlm.nih.gov/sra/ERX6767149[accn]
	https://www.ncbi.nlm.nih.gov/sra/ERX6767150[accn]
	https://www.ncbi.nlm.nih.gov/sra/ERX6767151[accn]
	https://www.ncbi.nlm.nih.gov/sra/ERX6767152[accn]
CV_5: samples 6-10	https://www.ncbi.nlm.nih.gov/sra/ERX6767153[accn]	https://www.ncbi.nlm.nih.gov/sra/ERX6767241[accn]
	https://www.ncbi.nlm.nih.gov/sra/ERX6767154[accn]
	https://www.ncbi.nlm.nih.gov/sra/ERX6767155[accn]
	https://www.ncbi.nlm.nih.gov/sra/ERX6767156[accn]
	https://www.ncbi.nlm.nih.gov/sra/ERX6767157[accn]
CV_6: samples 1-5	https://www.ncbi.nlm.nih.gov/sra/ERX6767158[accn]	https://www.ncbi.nlm.nih.gov/sra/ERX6767242[accn]
	https://www.ncbi.nlm.nih.gov/sra/ERX6767159[accn]
	https://www.ncbi.nlm.nih.gov/sra/ERX6767160[accn]
	https://www.ncbi.nlm.nih.gov/sra/ERX6767161[accn]
	https://www.ncbi.nlm.nih.gov/sra/ERX6767162[accn]
CV_6: samples 6-10	https://www.ncbi.nlm.nih.gov/sra/ERX6767163[accn]	https://www.ncbi.nlm.nih.gov/sra/ERX6767243[accn]
	https://www.ncbi.nlm.nih.gov/sra/ERX6767164[accn]
	https://www.ncbi.nlm.nih.gov/sra/ERX6767165[accn]
	https://www.ncbi.nlm.nih.gov/sra/ERX6767166[accn]
	https://www.ncbi.nlm.nih.gov/sra/ERX6767167[accn]
CV_7: samples 1-5	https://www.ncbi.nlm.nih.gov/sra/ERX6767168[accn]	https://www.ncbi.nlm.nih.gov/sra/ERX6767244[accn]
	https://www.ncbi.nlm.nih.gov/sra/ERX6767169[accn]
	https://www.ncbi.nlm.nih.gov/sra/ERX6767170[accn]
	https://www.ncbi.nlm.nih.gov/sra/ERX6767171[accn]
	https://www.ncbi.nlm.nih.gov/sra/ERX6767172[accn]
CV_7: samples 6-10	https://www.ncbi.nlm.nih.gov/sra/ERX6767173[accn]	https://www.ncbi.nlm.nih.gov/sra/ERX6767245[accn]
	https://www.ncbi.nlm.nih.gov/sra/ERX6767174[accn]
	https://www.ncbi.nlm.nih.gov/sra/ERX6767175[accn]
	https://www.ncbi.nlm.nih.gov/sra/ERX6767176[accn]
	https://www.ncbi.nlm.nih.gov/sra/ERX6767177[accn]
CV_8: samples 1-5	https://www.ncbi.nlm.nih.gov/sra/ERX6767178[accn]	https://www.ncbi.nlm.nih.gov/sra/ERX6767246[accn]
	https://www.ncbi.nlm.nih.gov/sra/ERX6767179[accn]
	https://www.ncbi.nlm.nih.gov/sra/ERX6767180[accn]
	https://www.ncbi.nlm.nih.gov/sra/ERX6767181[accn]
	https://www.ncbi.nlm.nih.gov/sra/ERX6767182[accn]
CV_8: samples 6-10	https://www.ncbi.nlm.nih.gov/sra/ERX6767183[accn]	https://www.ncbi.nlm.nih.gov/sra/ERX6767247[accn]
	https://www.ncbi.nlm.nih.gov/sra/ERX6767184[accn]
	https://www.ncbi.nlm.nih.gov/sra/ERX6767185[accn]
	https://www.ncbi.nlm.nih.gov/sra/ERX6767186[accn]
	https://www.ncbi.nlm.nih.gov/sra/ERX6767187[accn]
CV_9: samples 1-5	https://www.ncbi.nlm.nih.gov/sra/ERX6767188[accn]	https://www.ncbi.nlm.nih.gov/sra/ERX6767248[accn]
	https://www.ncbi.nlm.nih.gov/sra/ERX6767189[accn]
	https://www.ncbi.nlm.nih.gov/sra/ERX6767190[accn]
	https://www.ncbi.nlm.nih.gov/sra/ERX6767191[accn]
	https://www.ncbi.nlm.nih.gov/sra/ERX6767192[accn]
CV_9: samples 6-10	https://www.ncbi.nlm.nih.gov/sra/ERX6767193[accn]	https://www.ncbi.nlm.nih.gov/sra/ERX6767249[accn]
	https://www.ncbi.nlm.nih.gov/sra/ERX6767194[accn]
	https://www.ncbi.nlm.nih.gov/sra/ERX6767195[accn]
	https://www.ncbi.nlm.nih.gov/sra/ERX6767196[accn]
	https://www.ncbi.nlm.nih.gov/sra/ERX6767197[accn]
CV_10: samples 1-5	https://www.ncbi.nlm.nih.gov/sra/ERX6767198[accn]	https://www.ncbi.nlm.nih.gov/sra/ERX6767250[accn]
	https://www.ncbi.nlm.nih.gov/sra/ERX6767199[accn]
	https://www.ncbi.nlm.nih.gov/sra/ERX6767200[accn]
	https://www.ncbi.nlm.nih.gov/sra/ERX6767201[accn]
	https://www.ncbi.nlm.nih.gov/sra/ERX6767202[accn]
CV_10: samples 6-10	https://www.ncbi.nlm.nih.gov/sra/ERX6767203[accn]	https://www.ncbi.nlm.nih.gov/sra/ERX6767251[accn]
	https://www.ncbi.nlm.nih.gov/sra/ERX6767204[accn]
	https://www.ncbi.nlm.nih.gov/sra/ERX6767205[accn]
	https://www.ncbi.nlm.nih.gov/sra/ERX6767206[accn]
	https://www.ncbi.nlm.nih.gov/sra/ERX6767207[accn]

### Sheet: Sheet2
Human Gut
Sample	Sample Accession	WGS	HIC
SPMP01	SAMEA11358266	ftp.sra.ebi.ac.uk/vol1/fastq/ERR767/009/ERR7671979/ERR7671979_1.fastq.gz;ftp.sra.ebi.ac.uk/vol1/fastq/ERR767/009/ERR7671979/ERR7671979_2.fastq.gz	ftp.sra.ebi.ac.uk/vol1/fastq/ERR759/009/ERR7599939/ERR7599939_1.fastq.gz;ftp.sra.ebi.ac.uk/vol1/fastq/ERR759/009/ERR7599939/ERR7599939_2.fastq.gz
SPMP02	SAMEA11358267	ftp.sra.ebi.ac.uk/vol1/fastq/ERR767/004/ERR7671924/ERR7671924_1.fastq.gz;ftp.sra.ebi.ac.uk/vol1/fastq/ERR767/004/ERR7671924/ERR7671924_2.fastq.gz	ftp.sra.ebi.ac.uk/vol1/fastq/ERR759/000/ERR7599940/ERR7599940_1.fastq.gz;ftp.sra.ebi.ac.uk/vol1/fastq/ERR759/000/ERR7599940/ERR7599940_2.fastq.gz
SPMP03	SAMEA11358268	ftp.sra.ebi.ac.uk/vol1/fastq/ERR767/006/ERR7671976/ERR7671976_1.fastq.gz;ftp.sra.ebi.ac.uk/vol1/fastq/ERR767/006/ERR7671976/ERR7671976_2.fastq.gz	ftp.sra.ebi.ac.uk/vol1/fastq/ERR759/001/ERR7599941/ERR7599941_1.fastq.gz;ftp.sra.ebi.ac.uk/vol1/fastq/ERR759/001/ERR7599941/ERR7599941_2.fastq.gz
SPMP07	SAMEA11358272	ftp.sra.ebi.ac.uk/vol1/fastq/ERR767/008/ERR7671928/ERR7671928_1.fastq.gz;ftp.sra.ebi.ac.uk/vol1/fastq/ERR767/008/ERR7671928/ERR7671928_2.fastq.gz	ftp.sra.ebi.ac.uk/vol1/fastq/ERR759/002/ERR7599942/ERR7599942_1.fastq.gz;ftp.sra.ebi.ac.uk/vol1/fastq/ERR759/002/ERR7599942/ERR7599942_2.fastq.gz
SPMP11	SAMEA11358276	ftp.sra.ebi.ac.uk/vol1/fastq/ERR767/006/ERR7671906/ERR7671906_1.fastq.gz;ftp.sra.ebi.ac.uk/vol1/fastq/ERR767/006/ERR7671906/ERR7671906_2.fastq.gz	ftp.sra.ebi.ac.uk/vol1/fastq/ERR759/003/ERR7599943/ERR7599943_1.fastq.gz;ftp.sra.ebi.ac.uk/vol1/fastq/ERR759/003/ERR7599943/ERR7599943_2.fastq.gz
SPMP13	SAMEA11358278	ftp.sra.ebi.ac.uk/vol1/fastq/ERR767/009/ERR7671939/ERR7671939_1.fastq.gz;ftp.sra.ebi.ac.uk/vol1/fastq/ERR767/009/ERR7671939/ERR7671939_2.fastq.gz	ftp.sra.ebi.ac.uk/vol1/fastq/ERR759/004/ERR7599944/ERR7599944_1.fastq.gz;ftp.sra.ebi.ac.uk/vol1/fastq/ERR759/004/ERR7599944/ERR7599944_2.fastq.gz
SPMP18	SAMEA11358283	ftp.sra.ebi.ac.uk/vol1/fastq/ERR767/005/ERR7671965/ERR7671965_1.fastq.gz;ftp.sra.ebi.ac.uk/vol1/fastq/ERR767/005/ERR7671965/ERR7671965_2.fastq.gz	ftp.sra.ebi.ac.uk/vol1/fastq/ERR759/005/ERR7599945/ERR7599945_1.fastq.gz;ftp.sra.ebi.ac.uk/vol1/fastq/ERR759/005/ERR7599945/ERR7599945_2.fastq.gz
SPMP19	SAMEA11358284	ftp.sra.ebi.ac.uk/vol1/fastq/ERR767/001/ERR7671921/ERR7671921_1.fastq.gz;ftp.sra.ebi.ac.uk/vol1/fastq/ERR767/001/ERR7671921/ERR7671921_2.fastq.gz	ftp.sra.ebi.ac.uk/vol1/fastq/ERR759/006/ERR7599946/ERR7599946_1.fastq.gz;ftp.sra.ebi.ac.uk/vol1/fastq/ERR759/006/ERR7599946/ERR7599946_2.fastq.gz
SPMP20	SAMEA11358285	ftp.sra.ebi.ac.uk/vol1/fastq/ERR767/002/ERR7671932/ERR7671932_1.fastq.gz;ftp.sra.ebi.ac.uk/vol1/fastq/ERR767/002/ERR7671932/ERR7671932_2.fastq.gz	ftp.sra.ebi.ac.uk/vol1/fastq/ERR759/008/ERR7599948/ERR7599948_1.fastq.gz;ftp.sra.ebi.ac.uk/vol1/fastq/ERR759/008/ERR7599948/ERR7599948_2.fastq.gz
SPMP21	SAMEA11358286	ftp.sra.ebi.ac.uk/vol1/fastq/ERR767/001/ERR7671901/ERR7671901_1.fastq.gz;ftp.sra.ebi.ac.uk/vol1/fastq/ERR767/001/ERR7671901/ERR7671901_2.fastq.gz	ftp.sra.ebi.ac.uk/vol1/fastq/ERR759/009/ERR7599949/ERR7599949_1.fastq.gz;ftp.sra.ebi.ac.uk/vol1/fastq/ERR759/009/ERR7599949/ERR7599949_2.fastq.gz
SPMP38	SAMEA11358303	ftp.sra.ebi.ac.uk/vol1/fastq/ERR767/007/ERR7671887/ERR7671887_1.fastq.gz;ftp.sra.ebi.ac.uk/vol1/fastq/ERR767/007/ERR7671887/ERR7671887_2.fastq.gz	ftp.sra.ebi.ac.uk/vol1/fastq/ERR759/000/ERR7599950/ERR7599950_1.fastq.gz;ftp.sra.ebi.ac.uk/vol1/fastq/ERR759/000/ERR7599950/ERR7599950_2.fastq.gz
SPMP40	SAMEA11358305	ftp.sra.ebi.ac.uk/vol1/fastq/ERR767/008/ERR7671888/ERR7671888_1.fastq.gz;ftp.sra.ebi.ac.uk/vol1/fastq/ERR767/008/ERR7671888/ERR7671888_2.fastq.gz	ftp.sra.ebi.ac.uk/vol1/fastq/ERR759/001/ERR7599951/ERR7599951_1.fastq.gz;ftp.sra.ebi.ac.uk/vol1/fastq/ERR759/001/ERR7599951/ERR7599951_2.fastq.gz
SPMP42	SAMEA11358307	ftp.sra.ebi.ac.uk/vol1/fastq/ERR767/001/ERR7671981/ERR7671981_1.fastq.gz;ftp.sra.ebi.ac.uk/vol1/fastq/ERR767/001/ERR7671981/ERR7671981_2.fastq.gz	ftp.sra.ebi.ac.uk/vol1/fastq/ERR759/002/ERR7599952/ERR7599952_1.fastq.gz;ftp.sra.ebi.ac.uk/vol1/fastq/ERR759/002/ERR7599952/ERR7599952_2.fastq.gz
SPMP50	SAMEA11358315	ftp.sra.ebi.ac.uk/vol1/fastq/ERR767/006/ERR7671956/ERR7671956_1.fastq.gz;ftp.sra.ebi.ac.uk/vol1/fastq/ERR767/006/ERR7671956/ERR7671956_2.fastq.gz	ftp.sra.ebi.ac.uk/vol1/fastq/ERR759/003/ERR7599953/ERR7599953_1.fastq.gz;ftp.sra.ebi.ac.uk/vol1/fastq/ERR759/003/ERR7599953/ERR7599953_2.fastq.gz
SPMP53	SAMEA11358318	ftp.sra.ebi.ac.uk/vol1/fastq/ERR767/002/ERR7671912/ERR7671912_1.fastq.gz;ftp.sra.ebi.ac.uk/vol1/fastq/ERR767/002/ERR7671912/ERR7671912_2.fastq.gz	ftp.sra.ebi.ac.uk/vol1/fastq/ERR759/004/ERR7599954/ERR7599954_1.fastq.gz;ftp.sra.ebi.ac.uk/vol1/fastq/ERR759/004/ERR7599954/ERR7599954_2.fastq.gz
SPMP58	SAMEA11358323	ftp.sra.ebi.ac.uk/vol1/fastq/ERR767/004/ERR7671934/ERR7671934_1.fastq.gz;ftp.sra.ebi.ac.uk/vol1/fastq/ERR767/004/ERR7671934/ERR7671934_2.fastq.gz	ftp.sra.ebi.ac.uk/vol1/fastq/ERR759/005/ERR7599955/ERR7599955_1.fastq.gz;ftp.sra.ebi.ac.uk/vol1/fastq/ERR759/005/ERR7599955/ERR7599955_2.fastq.gz
SPMP59	SAMEA11358324	ftp.sra.ebi.ac.uk/vol1/fastq/ERR767/005/ERR7671975/ERR7671975_1.fastq.gz;ftp.sra.ebi.ac.uk/vol1/fastq/ERR767/005/ERR7671975/ERR7671975_2.fastq.gz	ftp.sra.ebi.ac.uk/vol1/fastq/ERR759/006/ERR7599956/ERR7599956_1.fastq.gz;ftp.sra.ebi.ac.uk/vol1/fastq/ERR759/006/ERR7599956/ERR7599956_2.fastq.gz
SPMP60	SAMEA11358325	ftp.sra.ebi.ac.uk/vol1/fastq/ERR767/007/ERR7671947/ERR7671947_1.fastq.gz;ftp.sra.ebi.ac.uk/vol1/fastq/ERR767/007/ERR7671947/ERR7671947_2.fastq.gz	ftp.sra.ebi.ac.uk/vol1/fastq/ERR759/007/ERR7599957/ERR7599957_1.fastq.gz;ftp.sra.ebi.ac.uk/vol1/fastq/ERR759/007/ERR7599957/ERR7599957_2.fastq.gz
SPMP64	SAMEA11358329	ftp.sra.ebi.ac.uk/vol1/fastq/ERR767/002/ERR7671882/ERR7671882_1.fastq.gz;ftp.sra.ebi.ac.uk/vol1/fastq/ERR767/002/ERR7671882/ERR7671882_2.fastq.gz	ftp.sra.ebi.ac.uk/vol1/fastq/ERR759/008/ERR7599958/ERR7599958_1.fastq.gz;ftp.sra.ebi.ac.uk/vol1/fastq/ERR759/008/ERR7599958/ERR7599958_2.fastq.gz
SPMP67	SAMEA11358332	ftp.sra.ebi.ac.uk/vol1/fastq/ERR767/000/ERR7671910/ERR7671910_1.fastq.gz;ftp.sra.ebi.ac.uk/vol1/fastq/ERR767/000/ERR7671910/ERR7671910_2.fastq.gz	ftp.sra.ebi.ac.uk/vol1/fastq/ERR759/009/ERR7599959/ERR7599959_1.fastq.gz;ftp.sra.ebi.ac.uk/vol1/fastq/ERR759/009/ERR7599959/ERR7599959_2.fastq.gz
SPMP71	SAMEA11358336	ftp.sra.ebi.ac.uk/vol1/fastq/ERR767/005/ERR7671885/ERR7671885_1.fastq.gz;ftp.sra.ebi.ac.uk/vol1/fastq/ERR767/005/ERR7671885/ERR7671885_2.fastq.gz	ftp.sra.ebi.ac.uk/vol1/fastq/ERR759/000/ERR7599960/ERR7599960_1.fastq.gz;ftp.sra.ebi.ac.uk/vol1/fastq/ERR759/000/ERR7599960/ERR7599960_2.fastq.gz
SPMP73	SAMEA11358338	ftp.sra.ebi.ac.uk/vol1/fastq/ERR767/002/ERR7671972/ERR7671972_1.fastq.gz;ftp.sra.ebi.ac.uk/vol1/fastq/ERR767/002/ERR7671972/ERR7671972_2.fastq.gz	ftp.sra.ebi.ac.uk/vol1/fastq/ERR759/001/ERR7599961/ERR7599961_1.fastq.gz;ftp.sra.ebi.ac.uk/vol1/fastq/ERR759/001/ERR7599961/ERR7599961_2.fastq.gz
SPMP74	SAMEA11358339	ftp.sra.ebi.ac.uk/vol1/fastq/ERR767/008/ERR7671898/ERR7671898_1.fastq.gz;ftp.sra.ebi.ac.uk/vol1/fastq/ERR767/008/ERR7671898/ERR7671898_2.fastq.gz	ftp.sra.ebi.ac.uk/vol1/fastq/ERR759/002/ERR7599962/ERR7599962_1.fastq.gz;ftp.sra.ebi.ac.uk/vol1/fastq/ERR759/002/ERR7599962/ERR7599962_2.fastq.gz
SPMP84	SAMEA11358349	ftp.sra.ebi.ac.uk/vol1/fastq/ERR767/005/ERR7671935/ERR7671935_1.fastq.gz;ftp.sra.ebi.ac.uk/vol1/fastq/ERR767/005/ERR7671935/ERR7671935_2.fastq.gz	ftp.sra.ebi.ac.uk/vol1/fastq/ERR759/003/ERR7599963/ERR7599963_1.fastq.gz;ftp.sra.ebi.ac.uk/vol1/fastq/ERR759/003/ERR7599963/ERR7599963_2.fastq.gz

### Sheet: Sheet3
Bovine
Sample	WGS	HIC
All samples	https://www.ncbi.nlm.nih.gov/sra/SRX10151910[accn]	https://www.ncbi.nlm.nih.gov/sra/SRX10151911[accn]
Hydrothermal mats
Sample	WGS	HIC
M1	https://www.ncbi.nlm.nih.gov/sra/SRX17547577[accn]	https://www.ncbi.nlm.nih.gov/sra/?term=SRR22355236
M2	https://www.ncbi.nlm.nih.gov/sra/?term=SRR21545388	https://www.ncbi.nlm.nih.gov/sra/?term=SRR22355235
M3	https://www.ncbi.nlm.nih.gov/sra/?term=SRR21545387	https://www.ncbi.nlm.nih.gov/sra/?term=SRR22355234
M4	https://www.ncbi.nlm.nih.gov/sra/?term=SRR21545386	https://www.ncbi.nlm.nih.gov/sra/?term=SRR22355233
M5	https://www.ncbi.nlm.nih.gov/sra/?term=SRR21545385	https://www.ncbi.nlm.nih.gov/sra/?term=SRR22355232
M6	https://www.ncbi.nlm.nih.gov/sra/?term=SRR21545384	https://www.ncbi.nlm.nih.gov/sra/?term=SRR22355231
M7	https://www.ncbi.nlm.nih.gov/sra/?term=SRR21545383	https://www.ncbi.nlm.nih.gov/sra/?term=SRR22355230
M8	https://www.ncbi.nlm.nih.gov/sra/?term=SRR21545382	https://www.ncbi.nlm.nih.gov/sra/?term=SRR22355229
M9	https://www.ncbi.nlm.nih.gov/sra/?term=SRR21545381	https://www.ncbi.nlm.nih.gov/sra/?term=SRR22355228
M10	https://www.ncbi.nlm.nih.gov/sra/?term=SRR21545380	https://www.ncbi.nlm.nih.gov/sra/?term=SRR22355227
Wastewater
Sample	WGS	HIC
WW01	https://www.ncbi.nlm.nih.gov/sra/SRX5057658[accn]	https://www.ncbi.nlm.nih.gov/sra/SRX5057659[accn]
Sheep gut
Sample	WGS	HIC
	https://www.ncbi.nlm.nih.gov/sra/SRX10647529[accn]	https://www.ncbi.nlm.nih.gov/sra/SRX10704191[accn]
	https://www.ncbi.nlm.nih.gov/sra/SRX7628648[accn]
Cow Rumen
Sample	WGS	HIC
	https://www.ncbi.nlm.nih.gov/bioproject/?term=PRJNA507739	https://www.ncbi.nlm.nih.gov/sra/SRX5083589[accn]
Yeast
Sample	WGS	HIC
	https://www.ncbi.nlm.nih.gov/sra/?term=SRR1263009	https://www.ncbi.nlm.nih.gov/sra/?term=SRR1262938
