## Supplemental File 3 for "Benchmarking Alignment Strategies for Hi-C Reads in Metagenomic Hi-C Data"

### Sheet: Sheet1
Dataset	Size of shotgun libraries (Gbp)	Size of Hi-C libraries (Gbp)
Sheep gut	255	32.2
Cow rumen	52	10.1
Synthetic yeast	17.3	16.2
Bovine	53.8	39.2
Wastewater	81.3	28.8
Hydrothermal mats M1	59.2	45.4
Hydrothermal mats M2	51.9	44.6
Hydrothermal mats M3	54.4	57.8
Hydrothermal mats M4	54.8	48.5
Hydrothermal mats M5	47.5	70
Hydrothermal mats M6	42.1	54.9
Hydrothermal mats M7	77.8	41.6
Hydrothermal mats M8	44.1	29.1
Hydrothermal mats M9	58.4	34.9
Hydrothermal mats M10	57.8	55.8
Pig cv1_1	21.9	25.3
Pig cv1_2	32.2	25
Pig cv2_1	29.1	25.7
Pig cv2_2	27.8	25.3
Pig cv3_1	24.1	19.8
Pig cv3_2	31.4	25.4
Pig cv4_1	21.9	29
Pig cv4_2	23.6	23.9
Pig cv5_1	21.9	21.6
Pig cv5_2	26.9	26.9
Pig cv6_1	33.5	25.9
Pig cv6_2	27.9	22.1
Pig cv7_1	17.3	23
Pig cv7_2	30	24
Pig cv8_1	21.8	18.6
Pig cv8_2	31.6	23.6
Pig cv9_1	26.1	11
Pig cv9_2	25.2	7.1
Pig cv10_1	20.9	21
Pig cv10_2	25.5	16.5
SPMP01	23	30.6
SPMP02	22	31.1
SPMP03	10.6	17.7
SPMP07	8.2	39.8
SPMP11	10	2.4
SPMP13	8.3	23.1
SPMP18	10.9	51.9
SPMP19	11.7	18.3
SPMP20	9.5	10.1
SPMP21	9.9	16.2
SPMP38	9.8	17.9
SPMP40	10.3	12.7
SPMP42	10.3	13.2
SPMP50	9.8	28.3
SPMP53	9	23.8
SPMP58	8.3	20.9
SPMP59	9.1	25.8
SPMP60	7.6	17.5
SPMP64	6.9	16.6
SPMP67	11.7	15.7
SPMP71	11.7	15.8
SPMP73	10.7	20.4
SPMP74	9.5	18.4
SPMP84	6	87
