## Supplemental File 4 for "Benchmarking Alignment Strategies for Hi-C Reads in Metagenomic Hi-C Data"

### Sheet: Sheet1
Environment	Dataset	BWA MEM -5SP	BWA MEM default	BWA aln	Bowtie2 default	Bowtie2 --very-sensitive-local	Minimap2 def	Chromap
Yeast	Yeast	6m18s	6m20s	13m0s	15m43s	16m05s	2m51s	11m46s
Wastewater	Wastewater	23m56s	25m10s	67m11s	40m41s	65m10s	8m53s	17m26s
Sheep gut	Sheep gut	32m49s	37m22s	35m34s	49m59s	69m43s	10m28s	19m0s
Cow rumen	Cow rumen	13m55s	14m28s	18m6s	10m55s	16m33s	2m11s	4m35s
Bovine	Bovine	54m53s	57m24s	25m58s	53m8s	76m51s	4m13s	17m16s
Hydrothermal Mats	Hydrothermal Mats M1	10m29s	10m50s	13m46s	18m2s	28m50s	2m17s	9m0s
Hydrothermal Mats	Hydrothermal Mats M2	10m39s	12m11s	16m30s	14m30s	26m19s	2m49s	7m23s
Hydrothermal Mats	Hydrothermal Mats M3	13m42s	14m42s	16m58s	21m52s	34m8s	3m51s	13m23s
Hydrothermal Mats	Hydrothermal Mats M4	8m4s	8m29s	12m11s	14m18s	20m26s	1m49s	4m3s
Hydrothermal Mats	Hydrothermal Mats M5	17m31s	18m25s	40m52s	44m25s	57m19s	4m36s	18m17s
Hydrothermal Mats	Hydrothermal Mats M6	14m34s	15m23s	19m31s	23m38s	41m12s	4m52s	18m4s
Hydrothermal Mats	Hydrothermal Mats M7	22m8s	22m31s	50m16s	51m8s	72m42s	5m43s	16m20s
Hydrothermal Mats	Hydrothermal Mats M8	15m28s	15m59s	18m26s	24m19s	37m28s	4m33s	6m56s
Hydrothermal Mats	Hydrothermal Mats M9	17m7s	17m40s	24m37s	28m25s	41m20s	4m22s	8m21s
Hydrothermal Mats	Hydrothermal Mats M10	6m50s	7m25s	8m38s	12m26s	16m59s	1m49s	3m18s
Pigs	pig cv1_1	6m43s	6m44s	9m47s	9m19s	15m13s	1m51s	5m11s
Pigs	pig cv1_2	5m35s	5m34s	8m5s	5m42s	11m14s	1m16s	2m57s
Pigs	pig cv2_1	13m20s	13m37s	37m2s	26m27s	43m6s	3m54s	11m19s
Pigs	pig cv2_2	4m56s	4m34s	7m26s	6m39s	11m43s	1m33s	4m0s
Pigs	pig cv3_1	7m9s	7m40s	12m39s	11m57s	18m51s	2m26s	6m11s
Pigs	pig cv3_2	7m30s	7m51s	16m1s	8m40s	16m57s	1m45s	6m12s
Pigs	pig cv4_1	12m51s	13m35s	36m18s	26m10s	40m58s	3m27s	12m14s
Pigs	pig cv4_2	10m34s	11m5s	27m44s	20m57s	30m27s	2m46s	7m31s
Pigs	pig cv5_1	5m5s	5m31s	9m16s	6m28s	11m53s	1m16s	3m0s
Pigs	pig cv5_2	5m0s	5m9s	8m23s	4m44s	9m26s	1m18s	2m40s
Pigs	pig cv6_1	5m19s	6m1s	5m45s	5m20s	9m42s	1m27s	2m27s
Pigs	pig cv6_2	5m52s	6m22s	9m50s	7m1s	13m1s	1m26s	3m27s
Pigs	pig cv7_1	4m41s	5m17s	4m27s	4m37s	8m27s	1m7s	2m7s
Pigs	pig cv7_2	5m58s	6m11s	12m36s	6m47s	12m51s	1m59s	3m41s
Pigs	pig cv8_1	7m23s	7m44s	9m30s	10m56s	16m10s	1m43s	4m29s
Pigs	pig cv8_2	4m33s	5m9s	3m4s	3m22s	6m43s	1m	1m31s
Pigs	pig cv9_1	5m50s	6m27s	12m53s	10m0s	14m13s	1m37s	4m36s
Pigs	pig cv9_2	4m5s	4m22s	3m13s	3m10s	6m9s	1m1s	1m27s
Pigs	pig cv10_1	5m17s	5m18s	9m50s	7m58s	10m39s	1m29s	3m57s
Pigs	pig cv10_2	4m11s	4m19s	4m34s	3m27s	6m23s	0m58s	2m29s
Human gut	SPMP01	9m40s	9m28s	18m55s	23m56s	34m8s	3m41s	18m44s
Human gut	SPMP02	11m22s	11m36s	22m57s	24m29s	37m33s	4m11s	15m55s
Human gut	SPMP03	8m4s	8m21s	24m36s	19m45s	28m30s	3m8s	9m42s
Human gut	SPMP07	12m46s	12m56s	22m31s	20m40s	38m40s	5m9s	22m10s
Human gut	SPMP11	1m21s	1m26s	1m12s	1m23s	2m13s	0m35s	1m44s
Human gut	SPMP13	9m20s	9m12s	19m41s	21m41s	31m18s	3m33	14m59s
Human gut	SPMP18	23m53s	22m59s	42m42s	50m47s	101m5s	8m4s	51m0s
Human gut	SPMP19	5m47s	6m36s	9m20s	14m6s	17m42s	2m32s	9m33s
Human gut	SPMP20	4m45s	4m18s	6m41s	9m32s	12m32s	1m45s	5m23s
Human gut	SPMP21	7m22s	7m28s	16m59s	11m10s	20m18s	2m50s	84m7s
Human gut	SPMP38	8m9s	8m14s	15m58s	25m45s	28m13s	3m8s	94m29s
Human gut	SPMP40	6m37s	7m12s	12m4s	13m31s	20m6s	1m58s	7m28s
Human gut	SPMP42	5m40s	5m58s	19m49s	15m10s	22m40s	2m35s	8m2s
Human gut	SPMP50	1m46s	1m38s	1m41s	1m46s	3m18s	0m40s	1m54s
Human gut	SPMP53	11m1s	11m16s	19m16s	15m9s	26m58s	3m23s	12m37s
Human gut	SPMP58	2m30s	2m32s	4m53s	3m16s	6m16s	1m6s	3m3s
Human gut	SPMP59	8m52s	9m8s	30m12s	20m54s	35m51s	3m43s	14m6s
Human gut	SPMP60	7m44s	7m40s	30m37s	17m24s	27m11s	2m59s	9m50s
Human gut	SPMP64	7m12s	7m47s	14m40s	16m36s	22m29s	2m18s	9m19s
Human gut	SPMP67	7m16s	7m10s	15m28s	16m12s	22m57s	2m39s	8m29s
Human gut	SPMP71	7m48s	7m54s	20m37s	18m24s	28m39s	2m49s	9m44s
Human gut	SPMP73	9m7s	8m59s	24m21s	22m34s	32m51s	2m57s	12m8s
Human gut	SPMP74	8m17s	8m32s	12m47s	11m47s	21m29s	3m10s	10m38s
Human gut	SPMP84	26m21s	29m38s	47m13s	43m55s	80m1s	11m20s	113m15s
